# GeneArbiter improves plant genome annotations while preserving established gene models

**DOI:** 10.64898/2026.11.26.769510

**Authors:** Xiaoxiao Wang, Zhanxiang Zong, Shaochen Jia, Rui Zhong, Hu Zhao

**Affiliations:** National Key Laboratory of Crop Genetic Improvement, Hubei Hongshan Laboratory, Huazhong Agricultural University, Wuhan 430070, China

## Abstract

As plant genome resources expand, updating established annotations requires incorporating improved gene models without disrupting correct structures or stable identifiers. We developed GeneArbiter, an evidence-guided framework that treats annotation updating as a correction–preservation problem. GeneArbiter uses the current annotation as a backbone, integrates alternative models with RNA splice junction and homologous-protein evidence, and applies constrained language-model arbitration followed by deterministic release and identifier reconciliation. In rice MH63, GeneArbiter recovered 4,701 reference loci missed by the current annotation while losing 1,890 current-exact loci, yielding a net gain of 2,811 exact matches and increasing the gene-level exact-hit rate from 70.77% to 77.77%. It retained 97.54% of protein-coding genes in the mature TAIR12 annotation and improved protein-set quality metrics across 16 plant genomes. Independent transcript and protein evidence further supported GeneArbiter-selected structural revisions at reference-discordant loci. These results establish GeneArbiter as a conservative and traceable framework for maintaining plant genome annotations as new predictions and biological evidence accumulate.
