## Supplementary Tables for "GeneArbiter improves plant genome annotations while preserving established gene models"

### Sheet: S1
species_key	organism	cultivar_or_accession	genome_assembly	baseline_annotation	reference_source	RNA_evidence_used	RNA_data_identifier	homology_evidence_design	analysis_role
oryza_sativa_mh63_rs3	Oryza sativa	MH63	MH63RS3	MHRS3_nonTE.gff3	RIGW reference assembly	25 Illumina paired-end runs for whole-genome arbitration; 5 long-read runs for the Figure 1G/H and Supplemental Figure S8 locus-level checks	PRJNA940508; PRJNA1291274	Poaceae public protein library including Oryza proteins but excluding proteins derived from the manually curated MH63 reference annotation	MH63 whole-genome benchmark and application
brassica_napus_zs11_v0	Brassica napus	ZS11	ZS11 v0	V0.annotation.normalized.gff3	GeneArbiter download portal; ZS11 v0 assembly and baseline annotation	9 RNA-seq libraries from PRJNA722877 (3 tissues × 3 biological replicates)	PRJNA722877	Brassicaceae public proteins; Brassica napus excluded	cross-species application
camellia_sinensis_shuchazao_v2	Camellia sinensis	Shuchazao	Shuchazao V2	Shuchazao_V2.gff3	TPIA	5 Illumina RNA-seq runs	SRR7474026,SRR7474027,SRR7474030,SRR7474033,SRR7474031	Actinidia chinensis used as an Ericales proxy; target annotation proteins excluded	cross-species application
citrus_sinensis_dhso_hzau_v3	Citrus sinensis	DHSO	DHSO/HZAU v3	C.sinensis_DHSO_v3_HZAU.geneModels.gff3	Citrus Genome Database	4 Illumina RNA-seq runs	SRR8494575,SRR8494593,SRR8494611,SRR8494629	Citrus clementina public proteins; target sweet-orange proteins excluded	cross-species application
cucumis_sativus_9930_v3	Cucumis sativus	9930	GCF_000004075.3 / Cucumber 9930 V3	NCBI RefSeq genomic.gff	NCBI RefSeq	3 Illumina RNA-seq runs	SRR351906,SRR351499,SRR351912	Cucumis melo and Citrullus lanatus proteins; cucumber excluded	cross-species application
fragaria_vesca_v4_0_a2	Fragaria vesca	Hawaii-4	F. vesca v4.0.a1	F. vesca v4.0.a2 genes	Genome Database for Rosaceae	9 Illumina RNA-seq runs	SRR5933720-SRR5933725; SRR3743193-SRR3743195	Rosaceae public proteins; Fragaria excluded	cross-species application
malus_domestica_gddh13_v1_1	Malus domestica	GDDH13	GDDH13 v1.1	gene_models_20170612	Genome Database for Rosaceae	3 Illumina RNA-seq runs	SRR18311455,SRR18311456,SRR18311458	Rosaceae public proteins; Malus domestica excluded	cross-species application
prunus_persica_lovell_v2_0_a1	Prunus persica	Lovell	Lovell v2.0.a1	Prunus_persica_v2.0.a1.gene	Genome Database for Rosaceae	3 Illumina RNA-seq runs	SRR14366228-SRR14366230	Rosaceae public proteins; Prunus persica excluded	cross-species application
rosa_chinensis_old_blush_v2	Rosa chinensis	Old Blush	Old Blush v2.0	Old Blush v2.0.a1	Genome Database for Rosaceae	3 Illumina RNA-seq runs	SRR9202386,SRR9202390,SRR9202388	Rosaceae public proteins; Rosa chinensis excluded	cross-species application
solanum_lycopersicum_heinz_sl4_itag4	Solanum lycopersicum	Heinz 1706	SL4.0	ITAG4.0	Sol Genomics Network	3 Illumina RNA-seq runs	SRR10435544-SRR10435546	Solanaceae public proteins; tomato excluded	cross-species application
vitis_vinifera_pn40024_t2t	Vitis vinifera	PN40024	PN40024 T2T	PN40024 annotation 5.1 on T2T	Grapedia	3 Illumina RNA-seq runs	SRR31342045,SRR31342059,SRR31342047	public Vitis peptide evidence independent of the evaluated T2T annotation	cross-species application
arabidopsis_tair12	Arabidopsis thaliana	TAIR12	GCA_978657495.1	TAIR12 genomic annotation	NCBI / TAIR12; BioProject PRJEB100887	6 Illumina RNA-seq runs	SRR3581356,SRR3581836,SRR3581681,SRR3581847,SRR3581693,SRR3581859	Brassicaceae public proteins; Arabidopsis thaliana excluded	preservation/generalization evaluation
glycine_max_wm82_a4_v1	Glycine max	Williams 82	Wm82.gnm4 / Wm82.a4.v1	Wm82.gnm4.ann1.T8TQ	SoyBase	5 Illumina RNA-seq runs	SRR1190175,SRR1190176,SRR1190177,SRR1190179,SRR1190227	Fabaceae public proteins; Glycine max excluded	field-crop application
gossypium_hirsutum_tm1_zju_v2_1	Gossypium hirsutum	TM-1	ZJU-improved TM-1 v2.1	TM-1 v2.1 annotation a1.0	CottonGen	9 Illumina RNA-seq runs	SRR8089855,SRR8089895-SRR8089897,SRR8089903,SRR8089969,SRR8089975,SRR8089977,SRR8090014	Gossypium raimondii, Theobroma cacao and Corchorus capsularis proteins; G. hirsutum excluded	field-crop application
oryza_sativa_japonica_nipponbare_irgsp1	Oryza sativa	Nipponbare	IRGSP-1.0 / GCA_001433935.1	IRGSP-1.0 normalized annotation	IRGSP-1.0 reference assembly	9 Illumina RNA-seq runs	SRR23699751,SRR23699753,SRR23699754,SRR23699760,SRR23699872-SRR23699874,SRR23699879,SRR23699880	Poaceae public proteins; all Oryza proteins excluded	field-crop application
zea_mays_b73_refgen_v5	Zea mays	B73	RefGen_v5 / Zm-B73-REFERENCE-NAM-5.0	Zm00001eb.1	MaizeGDB	9 Illumina RNA-seq runs	SRR531205-SRR531207,SRR531211-SRR531213,SRR531215-SRR531217	Poaceae public proteins; Zea mays excluded	field-crop application

### Sheet: S2
species_key	species	cultivar_or_accession	run_or_sample_id	original_sample_label	tissue	developmental_stage	treatment	replicate	platform	read_type	library_strategy	project_accession	repository	study_role	notes
arabidopsis_tair12	Arabidopsis thaliana	reference	SRR3581356	SRR3581356	root	unknown	none	rep1	Illumina HiSeq 2000	short_read	RNA-Seq	PRJNA314076	NCBI SRA	splice-junction evidence	root organ; replicate 1
arabidopsis_tair12	Arabidopsis thaliana	reference	SRR3581681	SRR3581681	mature_leaf	unknown	none	rep1	Illumina HiSeq 2000	short_read	RNA-Seq	PRJNA314076	NCBI SRA	splice-junction evidence	mature leaf organ; replicate 1
arabidopsis_tair12	Arabidopsis thaliana	reference	SRR3581693	SRR3581693	flower	unknown	none	rep1	Illumina HiSeq 2000	short_read	RNA-Seq	PRJNA314076	NCBI SRA	splice-junction evidence	flower organ; replicate 1
arabidopsis_tair12	Arabidopsis thaliana	reference	SRR3581836	SRR3581836	root	unknown	none	rep2	Illumina HiSeq 2000	short_read	RNA-Seq	PRJNA314076	NCBI SRA	splice-junction evidence	root organ; replicate 2
arabidopsis_tair12	Arabidopsis thaliana	reference	SRR3581847	SRR3581847	mature_leaf	unknown	none	rep2	Illumina HiSeq 2000	short_read	RNA-Seq	PRJNA314076	NCBI SRA	splice-junction evidence	mature leaf organ; replicate 2
arabidopsis_tair12	Arabidopsis thaliana	reference	SRR3581859	SRR3581859	flower	unknown	none	rep2	Illumina HiSeq 2000	short_read	RNA-Seq	PRJNA314076	NCBI SRA	splice-junction evidence	flower organ; replicate 2
brassica_napus_zs11_v0	Brassica napus	ZS11	B4_1	B4_1	seed	20_DAF	none	rep1	ILLUMINA	short_read	RNA-Seq	PRJNA722877	NCBI SRA	splice-junction evidence	NCBI BioProject PRJNA722877; local sample ID
brassica_napus_zs11_v0	Brassica napus	ZS11	B4_2	B4_2	seed	20_DAF	none	rep2	ILLUMINA	short_read	RNA-Seq	PRJNA722877	NCBI SRA	splice-junction evidence	NCBI BioProject PRJNA722877; local sample ID
brassica_napus_zs11_v0	Brassica napus	ZS11	B4_3	B4_3	seed	20_DAF	none	rep3	ILLUMINA	short_read	RNA-Seq	PRJNA722877	NCBI SRA	splice-junction evidence	NCBI BioProject PRJNA722877; local sample ID
brassica_napus_zs11_v0	Brassica napus	ZS11	D1_1	D1_1	flower_bud_2mm	unknown	none	rep1	ILLUMINA	short_read	RNA-Seq	PRJNA722877	NCBI SRA	splice-junction evidence	NCBI BioProject PRJNA722877; local sample ID
brassica_napus_zs11_v0	Brassica napus	ZS11	D1_2	D1_2	flower_bud_2mm	unknown	none	rep2	ILLUMINA	short_read	RNA-Seq	PRJNA722877	NCBI SRA	splice-junction evidence	NCBI BioProject PRJNA722877; local sample ID
brassica_napus_zs11_v0	Brassica napus	ZS11	D1_3	D1_3	flower_bud_2mm	unknown	none	rep3	ILLUMINA	short_read	RNA-Seq	PRJNA722877	NCBI SRA	splice-junction evidence	NCBI BioProject PRJNA722877; local sample ID
brassica_napus_zs11_v0	Brassica napus	ZS11	G1_1	G1_1	leaf_top1	unknown	none	rep1	ILLUMINA	short_read	RNA-Seq	PRJNA722877	NCBI SRA	splice-junction evidence	NCBI BioProject PRJNA722877; local sample ID
brassica_napus_zs11_v0	Brassica napus	ZS11	G1_2	G1_2	leaf_top1	unknown	none	rep2	ILLUMINA	short_read	RNA-Seq	PRJNA722877	NCBI SRA	splice-junction evidence	NCBI BioProject PRJNA722877; local sample ID
brassica_napus_zs11_v0	Brassica napus	ZS11	G1_3	G1_3	leaf_top1	unknown	none	rep3	ILLUMINA	short_read	RNA-Seq	PRJNA722877	NCBI SRA	splice-junction evidence	NCBI BioProject PRJNA722877; local sample ID
camellia_sinensis_shuchazao_v2	Camellia sinensis	Shuchazao	SRR7474026	SRR7474026	first_young_leaf	unknown	none	rep1	ILLUMINA	short_read	RNA-Seq	PRJNA274203	NCBI SRA	splice-junction evidence	Shuchazao RNA-seq first young leaf
camellia_sinensis_shuchazao_v2	Camellia sinensis	Shuchazao	SRR7474027	SRR7474027	bud	unknown	none	rep2	ILLUMINA	short_read	RNA-Seq	PRJNA274203	NCBI SRA	splice-junction evidence	Shuchazao RNA-seq bud
camellia_sinensis_shuchazao_v2	Camellia sinensis	Shuchazao	SRR7474030	SRR7474030	flower	unknown	none	rep3	ILLUMINA	short_read	RNA-Seq	PRJNA274203	NCBI SRA	splice-junction evidence	Shuchazao RNA-seq flower
camellia_sinensis_shuchazao_v2	Camellia sinensis	Shuchazao	SRR7474031	SRR7474031	stem	unknown	none	rep5	ILLUMINA	short_read	RNA-Seq	PRJNA274203	NCBI SRA	splice-junction evidence	Shuchazao RNA-seq stem
camellia_sinensis_shuchazao_v2	Camellia sinensis	Shuchazao	SRR7474033	SRR7474033	fruit	unknown	none	rep4	ILLUMINA	short_read	RNA-Seq	PRJNA274203	NCBI SRA	splice-junction evidence	Shuchazao RNA-seq fruit
citrus_sinensis_dhso_hzau_v3	Citrus sinensis	DHSO/HZAU_v3_reference	SRR8494575	SRR8494575	epicarp	120_DAF	none	rep1	ILLUMINA	short_read	RNA-Seq	PRJNA517400	NCBI SRA	splice-junction evidence	navel orange epicarp 120 DAF replicate 1; aligned to CGD DHSO/HZAU v3 scaffolds with matched GFF3
citrus_sinensis_dhso_hzau_v3	Citrus sinensis	DHSO/HZAU_v3_reference	SRR8494593	SRR8494593	albedo	120_DAF	none	rep2	ILLUMINA	short_read	RNA-Seq	PRJNA517400	NCBI SRA	splice-junction evidence	navel orange albedo 120 DAF replicate 1; aligned to CGD DHSO/HZAU v3 scaffolds with matched GFF3
citrus_sinensis_dhso_hzau_v3	Citrus sinensis	DHSO/HZAU_v3_reference	SRR8494611	SRR8494611	segment_membrane	120_DAF	none	rep3	ILLUMINA	short_read	RNA-Seq	PRJNA517400	NCBI SRA	splice-junction evidence	navel orange segment membrane 120 DAF replicate 1; aligned to CGD DHSO/HZAU v3 scaffolds with matched GFF3
citrus_sinensis_dhso_hzau_v3	Citrus sinensis	DHSO/HZAU_v3_reference	SRR8494629	SRR8494629	juice_sac	120_DAF	none	rep4	ILLUMINA	short_read	RNA-Seq	PRJNA517400	NCBI SRA	splice-junction evidence	navel orange juice sac 120 DAF replicate 1; aligned to CGD DHSO/HZAU v3 scaffolds with matched GFF3
cucumis_sativus_9930_v3	Cucumis sativus	Chinese long 9930	SRR351499	SRR351499	root	unknown	none	rep2	ILLUMINA	short_read	RNA-Seq	PRJNA80169	NCBI SRA	splice-junction evidence	cucumber root RNA-seq candidate
cucumis_sativus_9930_v3	Cucumis sativus	Chinese long 9930	SRR351906	SRR351906	leaf	unknown	none	rep1	ILLUMINA	short_read	RNA-Seq	PRJNA80169	NCBI SRA	splice-junction evidence	cucumber leaf RNA-seq candidate
cucumis_sativus_9930_v3	Cucumis sativus	Chinese long 9930	SRR351912	SRR351912	female_flower	unknown	none	rep3	ILLUMINA	short_read	RNA-Seq	PRJNA80169	NCBI SRA	splice-junction evidence	cucumber female flower RNA-seq candidate
fragaria_vesca_v4_0_a2	Fragaria vesca	Hawaii-4/Fragaria_vesca_v4.0.a2_reference	SRR3743193	SRR3743193	root_control	unknown	none	rep1	ILLUMINA	short_read	RNA-Seq	PRJNA327720	NCBI SRA	splice-junction evidence	Control1; same-species root evidence for v4.0.a2
fragaria_vesca_v4_0_a2	Fragaria vesca	Hawaii-4/Fragaria_vesca_v4.0.a2_reference	SRR3743194	SRR3743194	root_control	unknown	none	rep2	ILLUMINA	short_read	RNA-Seq	PRJNA327720	NCBI SRA	splice-junction evidence	Control2; same-species root evidence for v4.0.a2
fragaria_vesca_v4_0_a2	Fragaria vesca	Hawaii-4/Fragaria_vesca_v4.0.a2_reference	SRR3743195	SRR3743195	root_control	unknown	none	rep3	ILLUMINA	short_read	RNA-Seq	PRJNA327720	NCBI SRA	splice-junction evidence	Control3; same-species root evidence for v4.0.a2
fragaria_vesca_v4_0_a2	Fragaria vesca	Hawaii-4/Fragaria_vesca_v4.0.a2_reference	SRR5933720	SRR5933720	SFM	unknown	none	rep1	ILLUMINA	short_read	RNA-Seq	PRJNA398308	NCBI SRA	splice-junction evidence	SFM1; same-species evidence for v4.0.a2
fragaria_vesca_v4_0_a2	Fragaria vesca	Hawaii-4/Fragaria_vesca_v4.0.a2_reference	SRR5933721	SRR5933721	SFM	unknown	none	rep2	ILLUMINA	short_read	RNA-Seq	PRJNA398308	NCBI SRA	splice-junction evidence	SFM2; same-species evidence for v4.0.a2
fragaria_vesca_v4_0_a2	Fragaria vesca	Hawaii-4/Fragaria_vesca_v4.0.a2_reference	SRR5933722	SRR5933722	SFM	unknown	none	rep3	ILLUMINA	short_read	RNA-Seq	PRJNA398308	NCBI SRA	splice-junction evidence	SFM3; same-species evidence for v4.0.a2
fragaria_vesca_v4_0_a2	Fragaria vesca	Hawaii-4/Fragaria_vesca_v4.0.a2_reference	SRR5933723	SRR5933723	REM	unknown	none	rep1	ILLUMINA	short_read	RNA-Seq	PRJNA398308	NCBI SRA	splice-junction evidence	REM1; same-species evidence for v4.0.a2
fragaria_vesca_v4_0_a2	Fragaria vesca	Hawaii-4/Fragaria_vesca_v4.0.a2_reference	SRR5933724	SRR5933724	REM	unknown	none	rep2	ILLUMINA	short_read	RNA-Seq	PRJNA398308	NCBI SRA	splice-junction evidence	REM2; same-species evidence for v4.0.a2
fragaria_vesca_v4_0_a2	Fragaria vesca	Hawaii-4/Fragaria_vesca_v4.0.a2_reference	SRR5933725	SRR5933725	REM	unknown	none	rep3	ILLUMINA	short_read	RNA-Seq	PRJNA398308	NCBI SRA	splice-junction evidence	REM3; same-species evidence for v4.0.a2
glycine_max_wm82_a4_v1	Glycine max	Wm82	SRR1190175	SRR1190175	root_tip	unknown	none	rep1	ILLUMINA	short_read	RNA-Seq	PRJNA241144/SRP040057	NCBI SRA	splice-junction evidence	PRJNA241144/SRP040057 Wm82 soybean RNA-seq root tip; remap to Wm82.a4.v1 as annotation evidence
glycine_max_wm82_a4_v1	Glycine max	Wm82	SRR1190176	SRR1190176	cotyledon	unknown	none	rep1	ILLUMINA	short_read	RNA-Seq	PRJNA241144/SRP040057	NCBI SRA	splice-junction evidence	PRJNA241144/SRP040057 Wm82 soybean RNA-seq cotyledon; remap to Wm82.a4.v1 as annotation evidence
glycine_max_wm82_a4_v1	Glycine max	Wm82	SRR1190177	SRR1190177	hypocotyl	unknown	none	rep1	ILLUMINA	short_read	RNA-Seq	PRJNA241144/SRP040057	NCBI SRA	splice-junction evidence	PRJNA241144/SRP040057 Wm82 soybean RNA-seq hypocotyl; remap to Wm82.a4.v1 as annotation evidence
glycine_max_wm82_a4_v1	Glycine max	Wm82	SRR1190179	SRR1190179	shoot_apical_meristem	unknown	none	rep1	ILLUMINA	short_read	RNA-Seq	PRJNA241144/SRP040057	NCBI SRA	splice-junction evidence	PRJNA241144/SRP040057 Wm82 soybean RNA-seq shoot apical meristem 6 DAG
glycine_max_wm82_a4_v1	Glycine max	Wm82	SRR1190227	SRR1190227	open_flower	unknown	none	rep1	ILLUMINA	short_read	RNA-Seq	PRJNA241144/SRP040057	NCBI SRA	splice-junction evidence	PRJNA241144/SRP040057 Wm82 soybean RNA-seq open flower
gossypium_hirsutum_tm1_zju_v2_1	Gossypium hirsutum	TM-1	SRR8089855	SRR8089855	leaf	unknown	none	rep1	ILLUMINA	short_read	RNA-Seq	PRJNA490626	NCBI SRA	splice-junction evidence	PRJNA490626 TM-1 RNA-seq leaf replicate 1 from ZJU cotton genome project
gossypium_hirsutum_tm1_zju_v2_1	Gossypium hirsutum	TM-1	SRR8089895	SRR8089895	root	unknown	none	rep3	ILLUMINA	short_read	RNA-Seq	PRJNA490626	NCBI SRA	splice-junction evidence	PRJNA490626 TM-1 RNA-seq root replicate 3 from ZJU cotton genome project
gossypium_hirsutum_tm1_zju_v2_1	Gossypium hirsutum	TM-1	SRR8089896	SRR8089896	root	unknown	none	rep2	ILLUMINA	short_read	RNA-Seq	PRJNA490626	NCBI SRA	splice-junction evidence	PRJNA490626 TM-1 RNA-seq root replicate 2 from ZJU cotton genome project
gossypium_hirsutum_tm1_zju_v2_1	Gossypium hirsutum	TM-1	SRR8089897	SRR8089897	root	unknown	none	rep1	ILLUMINA	short_read	RNA-Seq	PRJNA490626	NCBI SRA	splice-junction evidence	PRJNA490626 TM-1 RNA-seq root replicate 1 from ZJU cotton genome project
gossypium_hirsutum_tm1_zju_v2_1	Gossypium hirsutum	TM-1	SRR8089903	SRR8089903	leaf	unknown	none	rep3	ILLUMINA	short_read	RNA-Seq	PRJNA490626	NCBI SRA	splice-junction evidence	PRJNA490626 TM-1 RNA-seq leaf replicate 3 from ZJU cotton genome project
gossypium_hirsutum_tm1_zju_v2_1	Gossypium hirsutum	TM-1	SRR8089969	SRR8089969	stem	unknown	none	rep3	ILLUMINA	short_read	RNA-Seq	PRJNA490626	NCBI SRA	splice-junction evidence	PRJNA490626 TM-1 RNA-seq stem replicate 3 from ZJU cotton genome project
gossypium_hirsutum_tm1_zju_v2_1	Gossypium hirsutum	TM-1	SRR8089975	SRR8089975	stem	unknown	none	rep2	ILLUMINA	short_read	RNA-Seq	PRJNA490626	NCBI SRA	splice-junction evidence	PRJNA490626 TM-1 RNA-seq stem replicate 2 from ZJU cotton genome project
gossypium_hirsutum_tm1_zju_v2_1	Gossypium hirsutum	TM-1	SRR8089977	SRR8089977	stem	unknown	none	rep1	ILLUMINA	short_read	RNA-Seq	PRJNA490626	NCBI SRA	splice-junction evidence	PRJNA490626 TM-1 RNA-seq stem replicate 1 from ZJU cotton genome project
gossypium_hirsutum_tm1_zju_v2_1	Gossypium hirsutum	TM-1	SRR8090014	SRR8090014	leaf	unknown	none	rep2	ILLUMINA	short_read	RNA-Seq	PRJNA490626	NCBI SRA	splice-junction evidence	PRJNA490626 TM-1 RNA-seq leaf replicate 2 from ZJU cotton genome project
malus_domestica_gddh13_v1_1	Malus domestica	GDDH13	SRR18311455	SRR18311455	unknown	unknown	none	rep1	ILLUMINA	short_read	RNA-Seq	PRJNA814760	NCBI SRA	splice-junction evidence	apple Illumina RNA-seq candidate
malus_domestica_gddh13_v1_1	Malus domestica	GDDH13	SRR18311456	SRR18311456	unknown	unknown	none	rep2	ILLUMINA	short_read	RNA-Seq	PRJNA814760	NCBI SRA	splice-junction evidence	apple Illumina RNA-seq candidate
malus_domestica_gddh13_v1_1	Malus domestica	GDDH13	SRR18311458	SRR18311458	unknown	unknown	none	rep3	ILLUMINA	short_read	RNA-Seq	PRJNA814760	NCBI SRA	splice-junction evidence	apple Illumina RNA-seq candidate
oryza_sativa_japonica_nipponbare_irgsp1	Oryza sativa	Nipponbare	SRR23699751	SRR23699751	shoot_apical_meristem	unknown	none	not established	ILLUMINA	short_read	RNA-Seq	NA	NCBI SRA	splice-junction evidence	RNA_Nip_SAM_30d
oryza_sativa_japonica_nipponbare_irgsp1	Oryza sativa	Nipponbare	SRR23699753	SRR23699753	floral_organ	unknown	none	not established	ILLUMINA	short_read	RNA-Seq	NA	NCBI SRA	splice-junction evidence	RNA_Nip_rep2_Palea
oryza_sativa_japonica_nipponbare_irgsp1	Oryza sativa	Nipponbare	SRR23699754	SRR23699754	floral_organ	unknown	none	not established	ILLUMINA	short_read	RNA-Seq	NA	NCBI SRA	splice-junction evidence	RNA_Nip_rep1_Palea
oryza_sativa_japonica_nipponbare_irgsp1	Oryza sativa	Nipponbare	SRR23699760	SRR23699760	floral_organ	unknown	none	not established	ILLUMINA	short_read	RNA-Seq	NA	NCBI SRA	splice-junction evidence	RNA_Nip_Lemma
oryza_sativa_japonica_nipponbare_irgsp1	Oryza sativa	Nipponbare	SRR23699872	SRR23699872	young_panicle	unknown	none	not established	ILLUMINA	short_read	RNA-Seq	NA	NCBI SRA	splice-junction evidence	RNA_Nip_YP3
oryza_sativa_japonica_nipponbare_irgsp1	Oryza sativa	Nipponbare	SRR23699873	SRR23699873	young_panicle	unknown	none	not established	ILLUMINA	short_read	RNA-Seq	NA	NCBI SRA	splice-junction evidence	RNA_Nip_YP2
oryza_sativa_japonica_nipponbare_irgsp1	Oryza sativa	Nipponbare	SRR23699874	SRR23699874	young_panicle	unknown	none	not established	ILLUMINA	short_read	RNA-Seq	NA	NCBI SRA	splice-junction evidence	RNA_Nip_YP1
oryza_sativa_japonica_nipponbare_irgsp1	Oryza sativa	Nipponbare	SRR23699879	SRR23699879	shoot_apical_meristem	unknown	none	not established	ILLUMINA	short_read	RNA-Seq	NA	NCBI SRA	splice-junction evidence	RNA_Nip_SAM_45d
oryza_sativa_japonica_nipponbare_irgsp1	Oryza sativa	Nipponbare	SRR23699880	SRR23699880	shoot_apical_meristem	unknown	none	not established	ILLUMINA	short_read	RNA-Seq	NA	NCBI SRA	splice-junction evidence	RNA_Nip_SAM_4_5
oryza_sativa_mh63_rs3	Oryza sativa	MH63	SRR23699768	RNA_MH63_YP4	young_panicle	see original sample label	none	not standardized	Illumina HiSeq X Ten	short_read	RNA-Seq	PRJNA940508	NCBI SRA	splice-junction and coverage evidence	25-run multi-organ MH63 set
oryza_sativa_mh63_rs3	Oryza sativa	MH63	SRR23699769	RNA_MH63_YP3	young_panicle	see original sample label	none	not standardized	Illumina HiSeq X Ten	short_read	RNA-Seq	PRJNA940508	NCBI SRA	splice-junction and coverage evidence	25-run multi-organ MH63 set
oryza_sativa_mh63_rs3	Oryza sativa	MH63	SRR23699770	RNA_MH63_YP2	young_panicle	see original sample label	none	not standardized	Illumina HiSeq X Ten	short_read	RNA-Seq	PRJNA940508	NCBI SRA	splice-junction and coverage evidence	25-run multi-organ MH63 set
oryza_sativa_mh63_rs3	Oryza sativa	MH63	SRR23699771	RNA_MH63_YP1	young_panicle	see original sample label	none	not standardized	Illumina HiSeq X Ten	short_read	RNA-Seq	PRJNA940508	NCBI SRA	splice-junction and coverage evidence	25-run multi-organ MH63 set
oryza_sativa_mh63_rs3	Oryza sativa	MH63	SRR23699772	RNA_MH63_Stamen	stamen	see original sample label	none	not standardized	Illumina HiSeq X Ten	short_read	RNA-Seq	PRJNA940508	NCBI SRA	splice-junction and coverage evidence	25-run multi-organ MH63 set
oryza_sativa_mh63_rs3	Oryza sativa	MH63	SRR23699773	RNA_MH63_Seed_7d	seed	see original sample label	none	not standardized	Illumina HiSeq X Ten	short_read	RNA-Seq	PRJNA940508	NCBI SRA	splice-junction and coverage evidence	25-run multi-organ MH63 set
oryza_sativa_mh63_rs3	Oryza sativa	MH63	SRR23699774	RNA_MH63_SAM_45d	shoot_apical_meristem	see original sample label	none	not standardized	Illumina HiSeq X Ten	short_read	RNA-Seq	PRJNA940508	NCBI SRA	splice-junction and coverage evidence	25-run multi-organ MH63 set
oryza_sativa_mh63_rs3	Oryza sativa	MH63	SRR23699775	RNA_MH63_SAM_4_5	shoot_apical_meristem	see original sample label	none	not standardized	Illumina HiSeq X Ten	short_read	RNA-Seq	PRJNA940508	NCBI SRA	splice-junction and coverage evidence	25-run multi-organ MH63 set
oryza_sativa_mh63_rs3	Oryza sativa	MH63	SRR23699776	RNA_MH63_Root_4_5	root	see original sample label	none	not standardized	Illumina HiSeq X Ten	short_read	RNA-Seq	PRJNA940508	NCBI SRA	splice-junction and coverage evidence	25-run multi-organ MH63 set
oryza_sativa_mh63_rs3	Oryza sativa	MH63	SRR23699777	RNA_MH63_rep2_Seed_3d	seed	see original sample label	none	not standardized	Illumina HiSeq X Ten	short_read	RNA-Seq	PRJNA940508	NCBI SRA	splice-junction and coverage evidence	25-run multi-organ MH63 set
oryza_sativa_mh63_rs3	Oryza sativa	MH63	SRR23699779	RNA_MH63_rep2_SAM_30d	shoot_apical_meristem	see original sample label	none	not standardized	Illumina HiSeq X Ten	short_read	RNA-Seq	PRJNA940508	NCBI SRA	splice-junction and coverage evidence	25-run multi-organ MH63 set
oryza_sativa_mh63_rs3	Oryza sativa	MH63	SRR23699780	RNA_MH63_rep2_Lemma	lemma	see original sample label	none	not standardized	Illumina HiSeq X Ten	short_read	RNA-Seq	PRJNA940508	NCBI SRA	splice-junction and coverage evidence	25-run multi-organ MH63 set
oryza_sativa_mh63_rs3	Oryza sativa	MH63	SRR23699781	RNA_MH63_rep1_Seed_3d	seed	see original sample label	none	not standardized	Illumina HiSeq X Ten	short_read	RNA-Seq	PRJNA940508	NCBI SRA	splice-junction and coverage evidence	25-run multi-organ MH63 set
oryza_sativa_mh63_rs3	Oryza sativa	MH63	SRR23699782	RNA_MH63_rep1_SAM_30d	shoot_apical_meristem	see original sample label	none	not standardized	Illumina HiSeq X Ten	short_read	RNA-Seq	PRJNA940508	NCBI SRA	splice-junction and coverage evidence	25-run multi-organ MH63 set
oryza_sativa_mh63_rs3	Oryza sativa	MH63	SRR23699816	RNA_MH63_rep1_Lemma	lemma	see original sample label	none	not standardized	Illumina HiSeq X Ten	short_read	RNA-Seq	PRJNA940508	NCBI SRA	splice-junction and coverage evidence	25-run multi-organ MH63 set
oryza_sativa_mh63_rs3	Oryza sativa	MH63	SRR23699817	RNA_MH63_Radicle	radicle	see original sample label	none	not standardized	Illumina HiSeq X Ten	short_read	RNA-Seq	PRJNA940508	NCBI SRA	splice-junction and coverage evidence	25-run multi-organ MH63 set
oryza_sativa_mh63_rs3	Oryza sativa	MH63	SRR23699818	RNA_MH63_Plumule	plumule	see original sample label	none	not standardized	Illumina HiSeq X Ten	short_read	RNA-Seq	PRJNA940508	NCBI SRA	splice-junction and coverage evidence	25-run multi-organ MH63 set
oryza_sativa_mh63_rs3	Oryza sativa	MH63	SRR23699819	RNA_MH63_Panicle_neck_node	panicle_neck_node	see original sample label	none	not standardized	Illumina HiSeq X Ten	short_read	RNA-Seq	PRJNA940508	NCBI SRA	splice-junction and coverage evidence	25-run multi-organ MH63 set
oryza_sativa_mh63_rs3	Oryza sativa	MH63	SRR23699820	RNA_MH63_Palea	palea	see original sample label	none	not standardized	Illumina HiSeq X Ten	short_read	RNA-Seq	PRJNA940508	NCBI SRA	splice-junction and coverage evidence	25-run multi-organ MH63 set
oryza_sativa_mh63_rs3	Oryza sativa	MH63	SRR23699821	RNA_MH63_Leaf_sheath_4_5	leaf_sheath	see original sample label	none	not standardized	Illumina HiSeq X Ten	short_read	RNA-Seq	PRJNA940508	NCBI SRA	splice-junction and coverage evidence	25-run multi-organ MH63 set
oryza_sativa_mh63_rs3	Oryza sativa	MH63	SRR23699823	RNA_MH63_Leaf_4_5	leaf	see original sample label	none	not standardized	Illumina HiSeq X Ten	short_read	RNA-Seq	PRJNA940508	NCBI SRA	splice-junction and coverage evidence	25-run multi-organ MH63 set
oryza_sativa_mh63_rs3	Oryza sativa	MH63	SRR23699824	RNA_MH63_Dormant_buds	dormant_bud	see original sample label	none	not standardized	Illumina HiSeq X Ten	short_read	RNA-Seq	PRJNA940508	NCBI SRA	splice-junction and coverage evidence	25-run multi-organ MH63 set
oryza_sativa_mh63_rs3	Oryza sativa	MH63	SRR23699825	RNA_MH63_Callus	callus	see original sample label	none	not standardized	Illumina HiSeq X Ten	short_read	RNA-Seq	PRJNA940508	NCBI SRA	splice-junction and coverage evidence	25-run multi-organ MH63 set
oryza_sativa_mh63_rs3	Oryza sativa	MH63	SRR23699826	RNA_MH63_AM_45d	apical_meristem	see original sample label	none	not standardized	Illumina HiSeq X Ten	short_read	RNA-Seq	PRJNA940508	NCBI SRA	splice-junction and coverage evidence	25-run multi-organ MH63 set
oryza_sativa_mh63_rs3	Oryza sativa	MH63	SRR23699827	RNA_MH63_AM_4_5	apical_meristem	see original sample label	none	not standardized	Illumina HiSeq X Ten	short_read	RNA-Seq	PRJNA940508	NCBI SRA	splice-junction and coverage evidence	25-run multi-organ MH63 set
oryza_sativa_mh63_rs3	Oryza sativa	MH63	SRR34539092	MH63_flagLeaf_cDNAseq_R2	flag_leaf	not recorded	none	not standardized	Nanopore PromethION	ont_cdna	RNA-Seq	PRJNA1291274	NCBI SRA	Figure 1G/H locus-level intron-chain checks	5-run flag-leaf long-read set; not used in the three Figure S1 whole-genome runs
oryza_sativa_mh63_rs3	Oryza sativa	MH63	SRR34539093	MH63_flagLeaf_cDNAseq_R1	flag_leaf	not recorded	none	not standardized	Nanopore PromethION	ont_cdna	RNA-Seq	PRJNA1291274	NCBI SRA	Figure 1G/H locus-level intron-chain checks	5-run flag-leaf long-read set; not used in the three Figure S1 whole-genome runs
oryza_sativa_mh63_rs3	Oryza sativa	MH63	SRR34539096	MH63_flagLeaf_dRNAseq_R2	flag_leaf	not recorded	none	not standardized	Nanopore PromethION	ont_direct_rna	RNA-Seq	PRJNA1291274	NCBI SRA	Figure 1G/H locus-level intron-chain checks	5-run flag-leaf long-read set; not used in the three Figure S1 whole-genome runs
oryza_sativa_mh63_rs3	Oryza sativa	MH63	SRR34539097	MH63_flagLeaf_dRNAseq_R1	flag_leaf	not recorded	none	not standardized	Nanopore PromethION	ont_direct_rna	RNA-Seq	PRJNA1291274	NCBI SRA	Figure 1G/H locus-level intron-chain checks	5-run flag-leaf long-read set; not used in the three Figure S1 whole-genome runs
oryza_sativa_mh63_rs3	Oryza sativa	MH63	SRR34539107	MH63_flagLeaf_IsoSeq	flag_leaf	not recorded	none	not standardized	PacBio Sequel II	pacbio_isoseq	RNA-Seq	PRJNA1291274	NCBI SRA	Figure 1G/H locus-level intron-chain checks	5-run flag-leaf long-read set; not used in the three Figure S1 whole-genome runs
prunus_persica_lovell_v2_0_a1	Prunus persica	Lovell	SRR14366228	SRR14366228	unknown	unknown	none	rep1	ILLUMINA	short_read	RNA-Seq	PRJNA726283	NCBI SRA	splice-junction evidence	peach RNA-seq candidate for annotation evidence
prunus_persica_lovell_v2_0_a1	Prunus persica	Lovell	SRR14366229	SRR14366229	unknown	unknown	none	rep2	ILLUMINA	short_read	RNA-Seq	PRJNA726283	NCBI SRA	splice-junction evidence	peach RNA-seq candidate for annotation evidence
prunus_persica_lovell_v2_0_a1	Prunus persica	Lovell	SRR14366230	SRR14366230	unknown	unknown	none	rep3	ILLUMINA	short_read	RNA-Seq	PRJNA726283	NCBI SRA	splice-junction evidence	peach RNA-seq candidate for annotation evidence
rosa_chinensis_old_blush_v2	Rosa chinensis	Old Blush	SRR9202386	SRR9202386	leaf	unknown	none	rep1	ILLUMINA	short_read	RNA-Seq	PRJNA546486	NCBI SRA	splice-junction evidence	Rosa chinensis leaf organ RNA-seq
rosa_chinensis_old_blush_v2	Rosa chinensis	Old Blush	SRR9202388	SRR9202388	flower_petal	unknown	none	rep3	ILLUMINA	short_read	RNA-Seq	PRJNA546486	NCBI SRA	splice-junction evidence	Rosa chinensis flower/petal organ RNA-seq
rosa_chinensis_old_blush_v2	Rosa chinensis	Old Blush	SRR9202390	SRR9202390	stem	unknown	none	rep2	ILLUMINA	short_read	RNA-Seq	PRJNA546486	NCBI SRA	splice-junction evidence	Rosa chinensis stem organ RNA-seq
solanum_lycopersicum_heinz_sl4_itag4	Solanum lycopersicum	Heinz/SL4_reference	SRR10435544	SRR10435544	leaf_unknown	unknown	none	rep1	ILLUMINA	short_read	RNA-Seq	PRJNA589155	NCBI SRA	splice-junction evidence	PRJNA589155 tomato RNA-seq candidate; tissue metadata must be confirmed
solanum_lycopersicum_heinz_sl4_itag4	Solanum lycopersicum	Heinz/SL4_reference	SRR10435545	SRR10435545	leaf_unknown	unknown	none	rep2	ILLUMINA	short_read	RNA-Seq	PRJNA589155	NCBI SRA	splice-junction evidence	PRJNA589155 tomato RNA-seq candidate; tissue metadata must be confirmed
solanum_lycopersicum_heinz_sl4_itag4	Solanum lycopersicum	Heinz/SL4_reference	SRR10435546	SRR10435546	leaf_unknown	unknown	none	rep3	ILLUMINA	short_read	RNA-Seq	PRJNA589155	NCBI SRA	splice-junction evidence	PRJNA589155 tomato RNA-seq candidate; tissue metadata must be confirmed
vitis_vinifera_pn40024_t2t	Vitis vinifera	ZSX_RNAseq_on_PN40024_T2T	SRR31342045	SRR31342045	leaf	unknown	none	rep1	ILLUMINA	short_read	RNA-Seq	PRJNA1185815	NCBI SRA	splice-junction evidence	ZSX Illumina RNA-seq candidate; use downloaded ZSX set
vitis_vinifera_pn40024_t2t	Vitis vinifera	ZSX_RNAseq_on_PN40024_T2T	SRR31342047	SRR31342047	flower	unknown	none	rep3	ILLUMINA	short_read	RNA-Seq	PRJNA1185815	NCBI SRA	splice-junction evidence	ZSX Illumina RNA-seq candidate; use downloaded ZSX set
vitis_vinifera_pn40024_t2t	Vitis vinifera	ZSX_RNAseq_on_PN40024_T2T	SRR31342059	SRR31342059	root	unknown	none	rep2	ILLUMINA	short_read	RNA-Seq	PRJNA1185815	NCBI SRA	splice-junction evidence	ZSX Illumina RNA-seq candidate; use downloaded ZSX set
zea_mays_b73_refgen_v5	Zea mays	B73	SRR531205	SRR531205	leaf	unknown	none	rep1	ILLUMINA	short_read	RNA-Seq	E-MTAB-4342/SRP014652	NCBI SRA	splice-junction evidence	E-MTAB-4342/SRP014652 B73 expanded maize expression atlas leaf LP.01 replicate
zea_mays_b73_refgen_v5	Zea mays	B73	SRR531206	SRR531206	leaf	unknown	none	rep2	ILLUMINA	short_read	RNA-Seq	E-MTAB-4342/SRP014652	NCBI SRA	splice-junction evidence	E-MTAB-4342/SRP014652 B73 expanded maize expression atlas leaf LP.01 replicate
zea_mays_b73_refgen_v5	Zea mays	B73	SRR531207	SRR531207	leaf	unknown	none	rep3	ILLUMINA	short_read	RNA-Seq	E-MTAB-4342/SRP014652	NCBI SRA	splice-junction evidence	E-MTAB-4342/SRP014652 B73 expanded maize expression atlas leaf LP.01 replicate
zea_mays_b73_refgen_v5	Zea mays	B73	SRR531211	SRR531211	shoot_apical_meristem	unknown	none	rep1	ILLUMINA	short_read	RNA-Seq	E-MTAB-4342/SRP014652	NCBI SRA	splice-junction evidence	E-MTAB-4342/SRP014652 B73 expanded maize expression atlas shoot apical meristem LP.01 replicate
zea_mays_b73_refgen_v5	Zea mays	B73	SRR531212	SRR531212	shoot_apical_meristem	unknown	none	rep2	ILLUMINA	short_read	RNA-Seq	E-MTAB-4342/SRP014652	NCBI SRA	splice-junction evidence	E-MTAB-4342/SRP014652 B73 expanded maize expression atlas shoot apical meristem LP.01 replicate
zea_mays_b73_refgen_v5	Zea mays	B73	SRR531213	SRR531213	shoot_apical_meristem	unknown	none	rep3	ILLUMINA	short_read	RNA-Seq	E-MTAB-4342/SRP014652	NCBI SRA	splice-junction evidence	E-MTAB-4342/SRP014652 B73 expanded maize expression atlas shoot apical meristem LP.01 replicate
zea_mays_b73_refgen_v5	Zea mays	B73	SRR531215	SRR531215	primary_root	unknown	none	rep1	ILLUMINA	short_read	RNA-Seq	E-MTAB-4342/SRP014652	NCBI SRA	splice-junction evidence	E-MTAB-4342/SRP014652 B73 expanded maize expression atlas primary root LP.01 replicate
zea_mays_b73_refgen_v5	Zea mays	B73	SRR531216	SRR531216	primary_root	unknown	none	rep2	ILLUMINA	short_read	RNA-Seq	E-MTAB-4342/SRP014652	NCBI SRA	splice-junction evidence	E-MTAB-4342/SRP014652 B73 expanded maize expression atlas primary root LP.01 replicate
zea_mays_b73_refgen_v5	Zea mays	B73	SRR531217	SRR531217	primary_root	unknown	none	rep3	ILLUMINA	short_read	RNA-Seq	E-MTAB-4342/SRP014652	NCBI SRA	splice-junction evidence	E-MTAB-4342/SRP014652 B73 expanded maize expression atlas primary root LP.01 replicate

### Sheet: S3
analysis_step	software_or_resource	version_or_identifier	training_or_usage_mode	key_parameters_or_model	primary_output	reproducibility_note
raw-read quality control	FastQC	0.11.9	quality-control inference	default per-sample reports	FastQC reports	used for MH63 raw reads
quality-control aggregation	MultiQC	not recorded	report aggregation	aggregate FastQC outputs	MultiQC report	QC report aggregation only; not used to construct annotation evidence
short-read alignment	HISAT2	2.2.1	alignment	--dta; genome-only; no annotation-derived splice-site or exon hints	sorted BAM and novel splice sites	Genome-only alignment without annotation-derived hints
BAM processing	SAMtools	1.23.1	alignment processing	sort and index; samtools view -F 2308 for junction extraction	BAM, BAI and alignment summaries	The flag mask excluded unmapped, secondary and supplementary alignments; the duplicate flag was retained
long-read alignment	minimap2	2.27-r1193	alignment	splice presets selected for ONT cDNA, ONT direct RNA and PacBio Iso-Seq	long-read alignments and intron-chain evidence	Used for MH63 long-read evidence
junction track generation	regtools	0.5.2	feature extraction	junctions extract -a 8 -m 20 -M 500000 -s 0	junction BED	Used to prepare ZS11 junction tracks
coverage track generation	deepTools bamCoverage	3.5.5	visualization and coverage summary	CPM normalization; bin size 10 for ZS11 tracks	bigWig	Used for coverage visualization
transcript assembly	StringTie	2.1.4	unguided assembly	unguided	transcript summaries	Auxiliary transcript evidence
repeat modelling	RepeatModeler	2.0.1	project-specific repeat-library construction	-LTRStruct	de novo repeat library	MH63 repeat-library construction
repeat masking	RepeatMasker	4.1.0	repeat masking	-xsmall -gff	soft-masked genome and repeat GFF	MH63 repeat masking
ab initio candidate prediction	ANNEVO	2.3.2 source tree	pretrained-model inference	Magnoliopsida model; batch size 8; 16 threads	candidate GFF
ab initio candidate prediction	Helixer	0.3.6	pretrained-model inference	land_plant_v0.3_a_0080.h5; lineage land_plant; subsequence length 64152	candidate GFF3
ab initio candidate prediction	Tiberius	2.0.5; commit 8c49fd029909eaa6098160247363e68e5ecde698	pretrained-model inference	model_cfg angiosperms	candidate GFF3
ab initio candidate prediction	AUGUSTUS	3.5.0	built-in parameter inference	--species=rice; soft-masked genome	candidate GFF3	Standalone comparator, distinct from AUGUSTUS v3.3.3 within BRAKER3
evidence-guided prediction	BRAKER3	3.0.8	project-specific GeneMark-ETP/AUGUSTUS training and prediction	AUGUSTUS 3.3.3; 21107 initial training genes; 21056 after filtering; random subset 8000; optimize_augustus 5 rounds and 8-fold	BRAKER3 GFF3, proteins and coding sequences	GeneMark-ETP intermediate predictions were supplied to AUGUSTUS via --skipGeneMark-ETP
homology alignment	miniprot	0.18-r281	protein-to-genome alignment	--gff -P; target-excluded family/clade protein libraries	protein-alignment GFF3	Target reference-annotation proteins were excluded; PN40024 used public Vitis peptides independent of its evaluated T2T annotation
evidence integration baseline	EVidenceModeler	2.1.0	fixed-weight evidence integration	current=2; ANNEVO=1; Helixer=1; Tiberius=1; miniprot=1; StringTie short-read=1; segment 500000; overlap 10000; 16 CPUs	EVM GFF3	Fixed input weights
constrained annotation-set selection	DeepSeek API	model alias deepseek-chat	API inference over listed annotation sets	temperature 0.0; max tokens 8192; maximum 2 attempts; timeout 240 s; non-thinking profile	per-locus constrained decisions	The API did not expose an immutable model checkpoint identifier
annotation arbitration and export	GeneArbiter	project code release	constraint-based evidence-card construction and deterministic export	RNA junction, homolog-protein, coding-QC and topology evidence; AI selects only from listed sets; no coordinate generation	final calls, corrected GFF3 and ID mappings
protein extraction	gffread	0.12.6	sequence extraction	translate GFF3 against matching genome; retain representative longest protein per gene	protein FASTA	Longest translated isoform retained per gene
annotation completeness	BUSCO	4.1.4	offline protein-mode assessment	4 threads; eudicots_odb10 or poales_odb10	BUSCO summary metrics	Protein-set quality proxy; not independent gene-structure accuracy
protein-family consistency	OMAmer	2.1.2	HOG assignment	4 threads; OMA May 2026 Viridiplantae database	OMAmer assignments	Used in paired SJ/SNM quality assessment
protein-family consistency	OMArk	0.5.0	proteome consistency assessment	OMA May 2026 Viridiplantae HOGs plus species taxonomy ID	OMArk summary metrics	Protein-set quality proxy; not independent gene-structure accuracy
